# Genome similarities between human-derived and mink-derived SARS-CoV-2 make mink a potential reservoir of the virus

**DOI:** 10.1101/2022.05.29.493871

**Authors:** Mohammad Khalid, Yousef Al-ebini

## Abstract

The SARS-CoV-2 has RNA as the genome, which makes the virus more prone to mutations. Occasionally, mutations help a virus to cross the species barrier. The SARS-CoV-2 infection to humans and minks (*Neovison vison*) are examples of zoonotic spillover. Many studies have been published on the analysis of human-derived SARS-CoV-2, here we performed mutation analysis on the minks-derived SARS-CoV-2 genome sequences. We analyzed all available full-length mink derived SARS-CoV-2 genome sequences on GISAID (214 from Netherlands and 133 from Denmark). We found that the mutation pattern in the Netherlands and Denmark derived samples were different. Out of a total of 201 mutations, we found in this study, only 13 mutations were common in the Netherlands and Denmark derived samples. We found 4 mutations prevailed in the Netherlands and Denmark mink derived samples and these 4 mutations are also reported to prevail in human-derived SARS-CoV-2.
