## Supplementary Table 1 for "Genome similarities between human-derived and mink-derived SARS-CoV-2 make mink a potential reservoir of the virus"

### Sheet: Mutation
				Netherlands		Denmark
S. No.	Ref Seq	Ref Posi	Mutation	Number	%	Number	%	Remarks
1	C	186	T	2	0.943396	0	0
2	C	241	T	194	91.5094	133	100	HM	Common Mutation
3	C	245	T	78	36.7925	0	0
4	T	514	C	32	15.0943	0	0
5	TTA	516	---	0	0	111	83.4586	Deletion
6	C	751	T	0	0	5	3.7594
7	C	799	A	0	0	4	3.00752
8	C	1113	T	5	2.35849	0	0
9	G	1319	C	3	1.41509	0	0
10	C	1346	T	0	0	25	18.797
11	C	1380	T	108	50.9434	0	0
12	C	1457	T	63	29.717	0	0
13	G	1578	A	4	1.88679	0	0
14	C	1594	T	65	30.6604	0	0
15	TGA	1605	---	33	15.566	0	0	Deletion
16	A	1807	G	0	0	3	2.25564
17	C	1884	T	2	0.943396	0	0
18	G	1954	A	4	1.88679	0	0
19	C	2062	T	0	0	2	1.50376
20	A	2280	C	2	0.943396	0	0
21	A	2493	T	4	1.88679	0	0
22	G	2891	A	2	0.943396	0	0
23	T	2926	C	5	2.35849	0	0
24	T	3007	C	0	0	22	16.5414
25	T	3037	C	166	78.3019	133	100	HM	Common Mutation
26	G	3251	T	79	37.2642	0	0
27	A	3303	G	0	0	2	1.50376
28	C	3315	T	4	1.88679	0	0
29	C	3552	T	5	2.35849	0	0
30	C	3602	T	6	2.83019	0	0
31	C	3695	T	0	0	3	2.25564
32	C	3787	T	0	0	10	7.5188
33	C	3792	T	0	0	3	2.25564
34	C	4002	T	2	0.943396	0	0
35	G	4207	T	8	3.77358	0	0
36	G	4255	T	4	1.88679	0	0
37	G	4300	T	0	0	4	3.00752
38	A	4967	G	15	7.07547	0	0
39	T	5028	A	20	9.43396	0	0
40	C	5144	T	0	0	112	84.2105
41	C	5167	T	0	0	3	2.25564
42	C	5173	T	4	1.88679	0	0
43	C	5184	A	0	0	2	1.50376
44	A	5421	G	2	0.943396	2	1.50376		Common Mutation
45	G	5572	A	0	0	4	3.00752
46	A	5844	G	0	0	10	7.5188
47	C	6267	T	5	2.35849	0	0
48	C	6312	T	0	0	3	2.25564
49	G	6352	A	4	1.88679	0	0
50	A	6366	T	0	0	4	3.00752
51	C	6449	T	0	0	51	38.3459
52	ATA	6510	---	34	16.0377	112	84.2105	Deletion	Common Mutation
53	C	7051	T	3	1.41509	0	0
54	C	7528	T	8	3.77358	0	0
55	C	7732	T	8	3.77358	0	0
56	G	7736	A	0	0	3	2.25564
57	C	7788	A	2	0.943396	0	0
58	T	8215	C	0	0	2	1.50376
59	T	8356	G	0	0	2	1.50376
60	C	9166	T	0	0	5	3.7594
61	C	9344	T	0	0	3	2.25564
62	T	9440	G	0	0	4	3.00752
63	C	10078	T	0	0	2	1.50376
64	C	10369	T	2	0.943396	0	0
65	C	10448	T	0	0	5	3.7594
66	G	10496	A	2	0.943396	0	0
67	A	10829	G	3	1.41509	0	0
68	G	10887	A	0	0	4	3.00752
69	G	11083	T	19	8.96226	22	16.5414	HM	Common Mutation
70	C	11109	T	65	30.6604	0	0
71	G	11410	A	0	0	4	3.00752
72	C	11776	T	0	0	112	84.2105
73	T	11915	G	0	0	2	1.50376
74	T	12159	G	0	0	2	1.50376
75	G	12794	A	62	29.2453	0	0
76	G	12795	A	83	39.1509	0	0
77	G	12824	A	0	0	2	1.50376
78	T	13096	C	0	0	4	3.00752
79	C	13671	T	38	17.9245	0	0
80	C	13694	T	2	0.943396	0	0
81	C	13887	T	0	0	2	1.50376
82	G	14028	A	4	1.88679	0	0
83	G	14055	T	0	0	3	2.25564
84	G	14274	A	109	51.4151	0	0
85	C	14318	T	2	0.943396	0	0
86	C	14408	T	191	90.0943	133	100	HM	Common Mutation
87	C	14898	T	5	2.35849	0	0
88	C	15237	T	4	1.88679	0	0
89	T	15621	C	2	0.943396	0	0
90	C	15656	T	12	5.66038	124	93.2331		Common Mutation
91	C	15763	T	0	0	4	3.00752
92	C	15848	T	6	2.83019	0	0
93	T	16177	G	3	1.41509	0	0
94	C	16428	T	0	0	3	2.25564
95	T	16926	C	0	0	22	16.5414
96	A	17008	G	58	27.3585	0	0
97	C	17125	T	0	0	3	2.25564
98	C	17172	T	4	1.88679	0	0
99	G	17193	A	6	2.83019	0	0
100	C	17410	T	36	16.9811	0	0
101	C	17573	A	4	1.88679	0	0
102	C	17649	T	17	8.01887	0	0
103	C	18312	T	4	1.88679	0	0
104	G	18651	T	0	0	2	1.50376
105	C	18654	T	5	2.35849	0	0
106	C	18687	T	0	0	2	1.50376
107	T	18731	C	0	0	3	2.25564
108	C	18928	T	0	0	4	3.00752
109	G	19021	A	0	0	4	3.00752
110	C	19488	T	0	0	3	2.25564
111	G	19684	T	0	0	7	5.26316
112	G	19845	A	4	1.88679	0	0
113	G	19894	A	4	1.88679	0	0
114	C	19955	T	0	0	5	3.7594
115	T	20592	C	0	0	3	2.25564
116	G	20756	T	0	0	5	3.7594
117	C	21575	T	0	0	2	1.50376
118	C	21727	T	0	0	7	5.26316
119	ACATGT	21766	------	0	0	112	84.2105	H69/V70 Deletion
120	C	21859	T	10	4.71698	0	0
121	TGGGTGTTT	21984	---------	2	0.943396	1	0.75188	Deletion	Common Mutation
122	C	22033	A	0	0	4	3.00752
123	C	22120	T	0	0	21	15.7895
124	G	22344	A	3	1.41509	0	0
125	G	22346	T	57	26.8868	0	0
126	C	22503	A	46	21.6981	0	0
127	G	22661	T	7	3.30189	0	0
128	C	22916	A	39	18.3962	0	0
129	G	22918	T	0	0	21	15.7895
130	A	22920	T	42	19.8113	120	90.2256		Common Mutation
131	T	23018	C	96	45.283	0	0
132	A	23064	C	4	1.88679	0	0	Receptor Binding Domain
133	C	23248	T	0	0	2	1.50376
134	C	23286	T	4	1.88679	0	0
135	A	23403	G	191	90.0943	133	100	HM D614G	Common Mutation
136	C	23557	G	0	0	2	1.50376
137	A	23636	G	0	0	5	3.7594
138	A	23813	T	0	0	3	2.25564
139	T	23815	C	0	0	3	2.25564
140	C	23893	T	0	0	7	5.26316
141	A	24005	C	0	0	3	2.25564
142	G	24087	A	2	0.943396	0	0
143	A	24862	G	109	51.4151	0	0
144	G	24977	T	0	0	2	1.50376
145	C	25002	T	0	0	9	6.76692
146	G	25249	T	0	0	5	3.7594
147	A	25255	T	3	1.41509	0	0
148	G	25311	T	0	0	2	1.50376
149	C	25465	T	0	0	5	3.7594
150	G	25471	T	0	0	3	2.25564
151	C	25513	T	2	0.943396	0	0
152	T	25518	C	2	0.943396	0	0
153	G	25555	T	0	0	2	1.50376
154	G	25563	T	63	29.717	0	0
155	C	25611	T	0	0	5	3.7594
156	CTATCT	25710	------	2	0.943396	0	0	Deletion
157	G	25776	T	0	0	4	3.00752
158	C	25777	T	0	0	2	1.50376
159	C	25936	T	93	43.8679	124	93.2331		Common Mutation
160	A	25937	T	5	2.35849	0	0
161	C	26004	T	0	0	5	3.7594
162	C	26013	T	83	39.1509	0	0
163	T	26047	G	60	28.3019	0	0
164	G	26062	T	4	1.88679	2	1.50376		Common Mutation
165	T	26076	C	26	12.2642	0	0
166	C	26078	T	27	12.7358	2	1.50376		Common Mutation
167	C	26110	T	0	0	4	3.00752
168	TTAATCCAGTA	26159	-----------	4	1.88679	0	0	Deletion
169	ATATTAGTTTTTCTGTTTGG	26487	------------------	5	2.35849	0	0	Deletion
170	A	26530	G	4	1.88679	0	0
171	C	26586	T	2	0.943396	0	0
172	C	26645	T	5	2.35849	0	0
173	C	26735	T	5	2.35849	0	0
174	C	26895	T	2	0.943396	0	0
175	G	27047	A	47	22.1698	0	0
176	G	27261	T	38	17.9245	0	0
177	AA	27269	GT	26	12.2642	0	0
178	G	27390	T	26	12.2642	0	0
179	C	27509	T	0	0	4	3.00752
180	T	27564	C	0	0	2	1.50376
181	C	27612	T	47	22.1698	0	0
182	CTTATT	27697	------	8	3.77358	0	0	Deletion
183	T	27826	C	0	0	4	3.00752
184	G	27948	T	0	0	3	2.25564	ORF8-E19Stop
185	G	28233	A	2	0.943396	0	0
186	A	28358	C	0	0	21	15.7895
187	G	28395	T	4	1.88679	0	0
188	C	28471	T	5	2.35849	0	0
189	C	28512	T	4	1.88679	0	0
190	C	28535	A	38	17.9245	0	0
191	G	28851	T	0	0	4	3.00752
192	C	28854	T	0	0	112	84.2105
193	C	28869	A	4	1.88679	0	0
194	GGG	28881	AAC	0	0	130	97.7444	HM
195	G	28917	T	0	0	2	1.50376
196	G	29027	T	0	0	11	8.27068
197	A	29500	G	25	11.7925	0	0
198	G	29648	T	0	0	9	6.76692
199	T	29685	C	5	2.35849	0	0
200	T	29726	-	0	0	111	83.4586	Deletion
201	C	29742	T	57	26.8868	0	0
				88		100
	(0<)			0
				113		101
