## Supplementary Table 2 for "Genome similarities between human-derived and mink-derived SARS-CoV-2 make mink a potential reservoir of the virus"

### Sheet: Sheet1
S. No.	Virus Name	Virus ID	Mutation	Remarks
1	hCoV-19/mink/Netherlands/NB-EMC-28-2/2020	EPI_ISL_577750|2020-08-08	VNPV	Frame shift
2	hCoV-19/mink/Netherlands/NB-EMC-28-3/2020	EPI_ISL_577751|2020-08-08	VNPV	Frame shift
3	hCoV-19/mink/Netherlands/NB-EMC-28-6/2020	EPI_ISL_577752|2020-08-08	VNPV	Frame shift
4	hCoV-19/mink/Netherlands/NB-EMC-28-7/2020	EPI_ISL_577753|2020-08-08	VNPV	Frame shift
