## Supplementary Table 3 for "Genome similarities between human-derived and mink-derived SARS-CoV-2 make mink a potential reservoir of the virus"

### Sheet: Sheet1
The details of the mink-derived SARS-CoV-2 genome with non-sense mutation in ORF-8 at position 19
S. No.	Virus Name	Virus ID	Mutation	Remarks
1	hCoV-19/mink/Denmark/mDK-28/2020	EPI_ISL_641421|2020-10-16	G27948T	ORF8-E19Stop
2	hCoV-19/mink/Denmark/mDK-29/2020	EPI_ISL_641422|2020-10-16	G27948T	ORF8-E19Stop
3	hCoV-19/mink/Denmark/mDK-30/2020	EPI_ISL_641423|2020-10-16	G27948T	ORF8-E19Stop
4	hCoV-19/mink/Denmark/mDK-154/2020	EPI_ISL_683005|2020-11-05	G27948T	ORF8-E19Stop
5	hCoV-19/mink/Denmark/mDK-155/2020	EPI_ISL_683006|2020-11-05	G27948T	ORF8-E19Stop
6	hCoV-19/mink/Denmark/mDK-156/2020	EPI_ISL_683007|2020-11-05	G27948T	ORF8-E19Stop
7	hCoV-19/mink/Denmark/mDK-157/2020	EPI_ISL_683008|2020-11-05	G27948T	ORF8-E19Stop
8	hCoV-19/mink/Denmark/mDK-158/2020	EPI_ISL_683009|2020-11-05	G27948T	ORF8-E19Stop
9	hCoV-19/mink/Denmark/mDK-159/2020	EPI_ISL_683010|2020-11-05	G27948T	ORF8-E19Stop
10	hCoV-19/mink/Denmark/mDK-172/2020	EPI_ISL_683023|2020-11-04	G27948T	ORF8-E19Stop
11	hCoV-19/mink/Denmark/mDK-173/2020	EPI_ISL_683024|2020-11-04	G27948T	ORF8-E19Stop
12	hCoV-19/mink/Denmark/mDK-174/2020	EPI_ISL_683025|2020-11-04	G27948T	ORF8-E19Stop
13	hCoV-19/mink/Denmark/mDK-516/2020	EPI_ISL_683258|2020-11-18	G27948T	ORF8-E19Stop
14	hCoV-19/mink/Denmark/mDK-517/2020	EPI_ISL_683259|2020-11-18	G27948T	ORF8-E19Stop
15	hCoV-19/mink/Denmark/mDK-518/2020	EPI_ISL_683260|2020-11-18	G27948T	ORF8-E19Stop
